# Environmental DNA identifies individual free-ranging tiger sharks from a multi-use nuclear genotyping panel

**DOI:** 10.64898/2026.11.22.768475

**Authors:** Jessica R. Pearce, Abinaya Meenakshisundaram, Oliver Jewell, Ben D’Antonio, Luciana C. Ferreira, Mark G. Meekan, Shannon Corrigan, Luke Thomas

## Abstract

Conventional monitoring of marine wildlife, including tagging and tissue sampling for population genetic analyses, can be invasive, resource-intensive, and time-consuming. For marine organisms, targeted seawater environmental DNA (eDNA) sampling is emerging as a non-invasive alternative to traditional tissue biopsies, but recovering nuclear DNA and genotyping individuals from environmental samples remains challenging. Microhaplotypes, short DNA fragments containing multiple variant sites, can provide high discriminatory power for individual identification while enabling population genetic analyses that account for linkage disequilibrium in low-input or degraded samples. Here, we present the first microhaplotype panel for the tiger shark (*Galeocerdo cuvier*) and evaluate its application across conventional tissue and non-invasive eDNA sampling from sharks in Western Australia. Our 38-marker panel, comprising 151 microhaplotypes, discriminated individual sharks with high accuracy, as paired eDNA and tissue samples showed consistent clustering. Estimates of genetic variation using eDNA derived genotypes were representative of whole genome data and revealed a largely panmictic population along the coastline of Western Australia. Importantly, microhaplotypes recovered from non-targeted water samples correctly detected a shark present in the area confirmed by acoustic detections. Together, these results demonstrate the potential of PCR-based genotyping approached for cost-effective population genetic analyses and individual identification from tissue and degraded environmental samples, providing a significant step towards scalable, non-invasive monitoring of wild shark populations.
