## Supplementary materials 2 for "Environmental DNA identifies individual free-ranging tiger sharks from a multi-use nuclear genotyping panel"

### Sheet: Multiplex_primers_order
Name	Sequence	Scale	Purification
SUPER_10:76120590-76120728_1_167_F	TCGTCGGCAGCGTCAGATGTGTATAAGAGACAGTGTAAACACAAGGGCAGG	25nm	STD
SUPER_11:81260440-81260611_1_220_F	TCGTCGGCAGCGTCAGATGTGTATAAGAGACAGGGTCTTGTCATGGTGATT	25nm	STD
SUPER_12:97442695-97442881_1_28_F	TCGTCGGCAGCGTCAGATGTGTATAAGAGACAGCACCTCCAAACTTACAAC	25nm	STD
SUPER_13:34344360-34344542_1_189_F	TCGTCGGCAGCGTCAGATGTGTATAAGAGACAGCAATGGACTAAGTTGGTTGG	25nm	STD
SUPER_13:50510671-50510847_14_108_F	TCGTCGGCAGCGTCAGATGTGTATAAGAGACAGTCAACTGCTGAGAGTATAG	25nm	STD
SUPER_14:57649530-57649715_1_28_F	TCGTCGGCAGCGTCAGATGTGTATAAGAGACAGCTATCTTCCATACAAAGGGA	25nm	STD
SUPER_14:86197802-86198023_1_40_F	TCGTCGGCAGCGTCAGATGTGTATAAGAGACAGCAAGATATATCTGGGCGAC	25nm	STD
SUPER_15:3734951-3735054_1_56_F	TCGTCGGCAGCGTCAGATGTGTATAAGAGACAGTTTACGGAGGGCAGTAAG	25nm	STD
SUPER_17:45556984-45557051_1_37_F	TCGTCGGCAGCGTCAGATGTGTATAAGAGACAGGTGTACCCTCTAGTGAGT	25nm	STD
SUPER_18:22274744-22274851_1_243_F	TCGTCGGCAGCGTCAGATGTGTATAAGAGACAGCTCGCAGACATTCCACTA	25nm	STD
SUPER_18:25778659-25778730_1_210_F	TCGTCGGCAGCGTCAGATGTGTATAAGAGACAGTGGCTCATTAATGGCACC	25nm	STD
SUPER_18:46012670-46012814_1_98_F	TCGTCGGCAGCGTCAGATGTGTATAAGAGACAGGTGGTCTTTTGCTCTTTCT	25nm	STD
SUPER_18:55552292-55552398_1_183_F	TCGTCGGCAGCGTCAGATGTGTATAAGAGACAGTCCTCAGCTGGAAGAATTAG	25nm	STD
SUPER_1:86366426-86366614_10_49_F	TCGTCGGCAGCGTCAGATGTGTATAAGAGACAGCAATGTTTAGTGGATGAATGGG	25nm	STD
SUPER_20:47046259-47046470_1_57_F	TCGTCGGCAGCGTCAGATGTGTATAAGAGACAGCAGATTCAGTGAAGCTTCC	25nm	STD
SUPER_21:31004257-31004461_1_35_F	TCGTCGGCAGCGTCAGATGTGTATAAGAGACAGTAAGCTATCAGTGACCCG	25nm	STD
SUPER_23:44108344-44108493_1_77_F	TCGTCGGCAGCGTCAGATGTGTATAAGAGACAGCCGTGAATCCTATGGTTG	25nm	STD
SUPER_24:44564913-44565152_1_118_F	TCGTCGGCAGCGTCAGATGTGTATAAGAGACAGCAAGCTGCCATATACCTG	25nm	STD
SUPER_27:6887860-6888022_1_16_F	TCGTCGGCAGCGTCAGATGTGTATAAGAGACAGTGTTCATCTTCAGTGGTAC	25nm	STD
SUPER_2:33331736-33331897_1_34_F	TCGTCGGCAGCGTCAGATGTGTATAAGAGACAGATTCCAACTGTTGCCAAC	25nm	STD
SUPER_30:9157838-9158045_37_45_F	TCGTCGGCAGCGTCAGATGTGTATAAGAGACAGCCAGACCCAGCAGAGATAT	25nm	STD
SUPER_31:14796353-14796445_1_109_F	TCGTCGGCAGCGTCAGATGTGTATAAGAGACAGGTGAGTTTAAACCTCCTGC	25nm	STD
SUPER_31:14829612-14829858_1_13_F	TCGTCGGCAGCGTCAGATGTGTATAAGAGACAGGTAATTGCATCGGTAGTG	25nm	STD
SUPER_31:14864279-14864443_1_74_F	TCGTCGGCAGCGTCAGATGTGTATAAGAGACAGCTCAAACGCTATCAGGTAG	25nm	STD
SUPER_31:6763761-6763892_1_57_F	TCGTCGGCAGCGTCAGATGTGTATAAGAGACAGCCCTCATCCAGCTTTAAT	25nm	STD
SUPER_33:865075-865313_1_54_F	TCGTCGGCAGCGTCAGATGTGTATAAGAGACAGGCGACCCGAATTTCAAAC	25nm	STD
SUPER_34:31428371-31428448_1_219_F	TCGTCGGCAGCGTCAGATGTGTATAAGAGACAGCCATCAGGTATTTGAATAGG	25nm	STD
SUPER_34:3258207-3258363_1_132_F	TCGTCGGCAGCGTCAGATGTGTATAAGAGACAGATATTTGTTTGGCAGCCTTG	25nm	STD
SUPER_34:4838279-4838507_22_168_F	TCGTCGGCAGCGTCAGATGTGTATAAGAGACAGAAATAAACACACACACGCAG	25nm	STD
SUPER_36:21228405-21228475_1_101_F	TCGTCGGCAGCGTCAGATGTGTATAAGAGACAGCAGAAATGAACAATGCACAG	25nm	STD
SUPER_37:10236043-10236150_1_171_F	TCGTCGGCAGCGTCAGATGTGTATAAGAGACAGGCAACGTACACATACTCC	25nm	STD
SUPER_37:15943829-15944069_23_17_F	TCGTCGGCAGCGTCAGATGTGTATAAGAGACAGGAGGTGATTAGAAAAAGTGC	25nm	STD
SUPER_37:9713809-9714051_140_670_F	TCGTCGGCAGCGTCAGATGTGTATAAGAGACAGTCCACGGAATTTGAATTTGG	25nm	STD
SUPER_38:21665030-21665197_1_135_F	TCGTCGGCAGCGTCAGATGTGTATAAGAGACAGGTGAAGACCTGATTCGCA	25nm	STD
SUPER_39:4462520-4462623_1_55_F	TCGTCGGCAGCGTCAGATGTGTATAAGAGACAGCACTCACAAACACAAGCC	25nm	STD
SUPER_3:53765365-53765489_1_140_F	TCGTCGGCAGCGTCAGATGTGTATAAGAGACAGGGAACTAAAGGATGAGGGTT	25nm	STD
SUPER_3:81190601-81190663_1_44_F	TCGTCGGCAGCGTCAGATGTGTATAAGAGACAGCCCCCAATAGACATGAAA	25nm	STD
SUPER_3:96318823-96318936_1_82_F	TCGTCGGCAGCGTCAGATGTGTATAAGAGACAGCTTACAGCACAGTTCACC	25nm	STD
SUPER_42:5030479-5030698_1_45_F	TCGTCGGCAGCGTCAGATGTGTATAAGAGACAGTGCTACACAATTCCTCTAG	25nm	STD
SUPER_4:14126581-14126744_1_136_F	TCGTCGGCAGCGTCAGATGTGTATAAGAGACAGTGTACTCTAGGACATAGCC	25nm	STD
SUPER_5:112807029-112807141_1_106_F	TCGTCGGCAGCGTCAGATGTGTATAAGAGACAGGTTTACGGAGCCATTAAAC	25nm	STD
SUPER_5:141811228-141811305_1_15_F	TCGTCGGCAGCGTCAGATGTGTATAAGAGACAGCCCCCCACCGATTAATTTA	25nm	STD
SUPER_5:60776758-60776927_1_80_F	TCGTCGGCAGCGTCAGATGTGTATAAGAGACAGTTGAGAGCAGTCACAAAATG	25nm	STD
SUPER_6:57262647-57262762_1_121_F	TCGTCGGCAGCGTCAGATGTGTATAAGAGACAGGCCTGATAACTTTGTGATTG	25nm	STD
SUPER_8:132103430-132103630_1_73_F	TCGTCGGCAGCGTCAGATGTGTATAAGAGACAGGACATGAGGGTCAATTTGA	25nm	STD
SUPER_8:25605412-25605598_1_2_F	TCGTCGGCAGCGTCAGATGTGTATAAGAGACAGTGAAGCCCATGAAGACAT	25nm	STD
SUPER_8:90034736-90034924_1_131_F	TCGTCGGCAGCGTCAGATGTGTATAAGAGACAGCACAAGCACATCAGATAATG	25nm	STD
SUPER_9:12431365-12431451_1_26_F	TCGTCGGCAGCGTCAGATGTGTATAAGAGACAGTCCTTTGCCCAGTAGAAC	25nm	STD
SUPER_9:44034242-44034484_24_15_F	TCGTCGGCAGCGTCAGATGTGTATAAGAGACAGCAATGCCCACCAATGTTA	25nm	STD
SUPER_9:97892484-97892600_1_229_F	TCGTCGGCAGCGTCAGATGTGTATAAGAGACAGGCACTTTTTTCCCATCTACA	25nm	STD
SUPER_34:29881795-29881981_1_30_F	TCGTCGGCAGCGTCAGATGTGTATAAGAGACAGGCATTCTGGAGGATCGAAT	25nm	STD
SUPER_34:30029296-30029347_1_7_F	TCGTCGGCAGCGTCAGATGTGTATAAGAGACAGTAGGTAATCGAAGTGAGTG	25nm	STD
SUPER_31:14421965-14422201_28_245_F	TCGTCGGCAGCGTCAGATGTGTATAAGAGACAGTTTGAGAAAGAGATTGGACCTG	25nm	STD
SUPER_31:32417505-32417637_1_54_F	TCGTCGGCAGCGTCAGATGTGTATAAGAGACAGGGTACAAACTACTCATGGG	25nm	STD
SUPER_31:6161325-6161568_52_468_F	TCGTCGGCAGCGTCAGATGTGTATAAGAGACAGGAATACTTCTCATGTGTCGG	25nm	STD
SUPER_10:76120590-76120728_1_167_R	GTCTCGTGGGCTCGGAGATGTGTATAAGAGACAGAGGAAATGGTAACCTTGGG	25nm	STD
SUPER_11:81260440-81260611_1_220_R	GTCTCGTGGGCTCGGAGATGTGTATAAGAGACAGAGGCCTCAACAGTCTTTT	25nm	STD
SUPER_12:97442695-97442881_1_28_R	GTCTCGTGGGCTCGGAGATGTGTATAAGAGACAGAATACTCGGCTGGGATTC	25nm	STD
SUPER_13:34344360-34344542_1_189_R	GTCTCGTGGGCTCGGAGATGTGTATAAGAGACAGCCTGACATTCTCTCCCTAA	25nm	STD
SUPER_13:50510671-50510847_14_108_R	GTCTCGTGGGCTCGGAGATGTGTATAAGAGACAGGCAAGAAGGTTACAAACTG	25nm	STD
SUPER_14:57649530-57649715_1_28_R	GTCTCGTGGGCTCGGAGATGTGTATAAGAGACAGCACCTGGGTCATTTACAT	25nm	STD
SUPER_14:86197802-86198023_1_40_R	GTCTCGTGGGCTCGGAGATGTGTATAAGAGACAGAAAAGTGCACATGGTCTC	25nm	STD
SUPER_15:3734951-3735054_1_56_R	GTCTCGTGGGCTCGGAGATGTGTATAAGAGACAGATGACTGTTGGAGGATGC	25nm	STD
SUPER_17:45556984-45557051_1_37_R	GTCTCGTGGGCTCGGAGATGTGTATAAGAGACAGGGCACTACAGGATATACATC	25nm	STD
SUPER_18:22274744-22274851_1_243_R	GTCTCGTGGGCTCGGAGATGTGTATAAGAGACAGACACTGTATGCTCACCTG	25nm	STD
SUPER_18:25778659-25778730_1_210_R	GTCTCGTGGGCTCGGAGATGTGTATAAGAGACAGTAGCTCATTCCAGGACAG	25nm	STD
SUPER_18:46012670-46012814_1_98_R	GTCTCGTGGGCTCGGAGATGTGTATAAGAGACAGGGTTGCCACAAAATAAGTG	25nm	STD
SUPER_18:55552292-55552398_1_183_R	GTCTCGTGGGCTCGGAGATGTGTATAAGAGACAGTACGCATTTAACTGGGCA	25nm	STD
SUPER_1:86366426-86366614_10_49_R	GTCTCGTGGGCTCGGAGATGTGTATAAGAGACAGGATCAGGTTTTCAAGGAGTT	25nm	STD
SUPER_20:47046259-47046470_1_57_R	GTCTCGTGGGCTCGGAGATGTGTATAAGAGACAGGTTTGGATGTTGCCACTG	25nm	STD
SUPER_21:31004257-31004461_1_35_R	GTCTCGTGGGCTCGGAGATGTGTATAAGAGACAGCAGAAACTCAGCATTGTTGA	25nm	STD
SUPER_23:44108344-44108493_1_77_R	GTCTCGTGGGCTCGGAGATGTGTATAAGAGACAGCCATCTCGTGTAAATGTC	25nm	STD
SUPER_24:44564913-44565152_1_118_R	GTCTCGTGGGCTCGGAGATGTGTATAAGAGACAGACTTGTCCCACTGTAATG	25nm	STD
SUPER_27:6887860-6888022_1_16_R	GTCTCGTGGGCTCGGAGATGTGTATAAGAGACAGGCCTCTCAGTAAACGTTTT	25nm	STD
SUPER_2:33331736-33331897_1_34_R	GTCTCGTGGGCTCGGAGATGTGTATAAGAGACAGAAGATGCTAGTCCACCCA	25nm	STD
SUPER_30:9157838-9158045_37_45_R	GTCTCGTGGGCTCGGAGATGTGTATAAGAGACAGTCCACTACTCCTGATGGC	25nm	STD
SUPER_31:14796353-14796445_1_109_R	GTCTCGTGGGCTCGGAGATGTGTATAAGAGACAGCGTTATCATAGCTGCTCC	25nm	STD
SUPER_31:14829612-14829858_1_13_R	GTCTCGTGGGCTCGGAGATGTGTATAAGAGACAGTCTCATACTCCTGCATCC	25nm	STD
SUPER_31:14864279-14864443_1_74_R	GTCTCGTGGGCTCGGAGATGTGTATAAGAGACAGCCTTGCCTTCATTTCTTCC	25nm	STD
SUPER_31:6763761-6763892_1_57_R	GTCTCGTGGGCTCGGAGATGTGTATAAGAGACAGGTTCTGTGTAAAGTGAAAGC	25nm	STD
SUPER_33:865075-865313_1_54_R	GTCTCGTGGGCTCGGAGATGTGTATAAGAGACAGCAGGCTATGTCCTCTTCT	25nm	STD
SUPER_34:31428371-31428448_1_219_R	GTCTCGTGGGCTCGGAGATGTGTATAAGAGACAGGAGCGAATGGGATAAAAC	25nm	STD
SUPER_34:3258207-3258363_1_132_R	GTCTCGTGGGCTCGGAGATGTGTATAAGAGACAGAACGGCAAGGATCTTGATA	25nm	STD
SUPER_34:4838279-4838507_22_168_R	GTCTCGTGGGCTCGGAGATGTGTATAAGAGACAGTGTAAACGTATCTGAGCG	25nm	STD
SUPER_36:21228405-21228475_1_101_R	GTCTCGTGGGCTCGGAGATGTGTATAAGAGACAGCATGTTTGAGCACGTGTG	25nm	STD
SUPER_37:10236043-10236150_1_171_R	GTCTCGTGGGCTCGGAGATGTGTATAAGAGACAGCATGTTGCATGCCAGAGT	25nm	STD
SUPER_37:15943829-15944069_23_17_R	GTCTCGTGGGCTCGGAGATGTGTATAAGAGACAGGGAATCTGGATTATGGGT	25nm	STD
SUPER_37:9713809-9714051_140_670_R	GTCTCGTGGGCTCGGAGATGTGTATAAGAGACAGGGAGTACATGATGGAGTTAC	25nm	STD
SUPER_38:21665030-21665197_1_135_R	GTCTCGTGGGCTCGGAGATGTGTATAAGAGACAGCATCATCCCTGTATCCTTTC	25nm	STD
SUPER_39:4462520-4462623_1_55_R	GTCTCGTGGGCTCGGAGATGTGTATAAGAGACAGGGATTGCCAACCATTGTG	25nm	STD
SUPER_3:53765365-53765489_1_140_R	GTCTCGTGGGCTCGGAGATGTGTATAAGAGACAGTACAGGCATGATGTCGGA	25nm	STD
SUPER_3:81190601-81190663_1_44_R	GTCTCGTGGGCTCGGAGATGTGTATAAGAGACAGGATCAGGAATTTGGCAATG	25nm	STD
SUPER_3:96318823-96318936_1_82_R	GTCTCGTGGGCTCGGAGATGTGTATAAGAGACAGCTGGGCAACTTGAGGTTTA	25nm	STD
SUPER_42:5030479-5030698_1_45_R	GTCTCGTGGGCTCGGAGATGTGTATAAGAGACAGAAGACTTGCGGTTGTCAC	25nm	STD
SUPER_4:14126581-14126744_1_136_R	GTCTCGTGGGCTCGGAGATGTGTATAAGAGACAGTGACAGTGAGTTGCTATC	25nm	STD
SUPER_5:112807029-112807141_1_106_R	GTCTCGTGGGCTCGGAGATGTGTATAAGAGACAGAACCGACACCACTATGAG	25nm	STD
SUPER_5:141811228-141811305_1_15_R	GTCTCGTGGGCTCGGAGATGTGTATAAGAGACAGCCTTCAATCAGCACAACG	25nm	STD
SUPER_5:60776758-60776927_1_80_R	GTCTCGTGGGCTCGGAGATGTGTATAAGAGACAGATGTCCTGTCTTTTGCTG	25nm	STD
SUPER_6:57262647-57262762_1_121_R	GTCTCGTGGGCTCGGAGATGTGTATAAGAGACAGATGATTTACCCGCTTTCC	25nm	STD
SUPER_8:132103430-132103630_1_73_R	GTCTCGTGGGCTCGGAGATGTGTATAAGAGACAGGTCACGGGAGATTGAGAT	25nm	STD
SUPER_8:25605412-25605598_1_2_R	GTCTCGTGGGCTCGGAGATGTGTATAAGAGACAGAGTTGTACCAGAGTTGCT	25nm	STD
SUPER_8:90034736-90034924_1_131_R	GTCTCGTGGGCTCGGAGATGTGTATAAGAGACAGCACTCTTCGGCATGTGTAT	25nm	STD
SUPER_9:12431365-12431451_1_26_R	GTCTCGTGGGCTCGGAGATGTGTATAAGAGACAGTGTGTAGCACCGGAGTAG	25nm	STD
SUPER_9:44034242-44034484_24_15_R	GTCTCGTGGGCTCGGAGATGTGTATAAGAGACAGCCGTTATATAGCTCCCGC	25nm	STD
SUPER_9:97892484-97892600_1_229_R	GTCTCGTGGGCTCGGAGATGTGTATAAGAGACAGGAATACCCTCTCCTGACAC	25nm	STD
SUPER_34:29881795-29881981_1_30_R	GTCTCGTGGGCTCGGAGATGTGTATAAGAGACAGCTGCTCCTTTTGTCAACG	25nm	STD
SUPER_34:30029296-30029347_1_7_R	GTCTCGTGGGCTCGGAGATGTGTATAAGAGACAGTATACTCCATCCCTCCAG	25nm	STD
SUPER_31:14421965-14422201_28_245_R	GTCTCGTGGGCTCGGAGATGTGTATAAGAGACAGCGAGAAAGATAATCTTCCGA	25nm	STD
SUPER_31:32417505-32417637_1_54_R	GTCTCGTGGGCTCGGAGATGTGTATAAGAGACAGGTCCTTATCCTCTCCTGT	25nm	STD
SUPER_31:6161325-6161568_52_468_R	GTCTCGTGGGCTCGGAGATGTGTATAAGAGACAGCCAAACTGAAAGAGCGAA	25nm	STD

### Sheet: without_tags
Primer_Name	Left_Primer_Seq	Right_Primer_Seq
SUPER_10:76120590-76120728_1_167	TGTAAACACAAGGGCAGG	AGGAAATGGTAACCTTGGG
SUPER_11:81260440-81260611_1_220	GGTCTTGTCATGGTGATT	AGGCCTCAACAGTCTTTT
SUPER_12:97442695-97442881_1_28	CACCTCCAAACTTACAAC	AATACTCGGCTGGGATTC
SUPER_13:34344360-34344542_1_189	CAATGGACTAAGTTGGTTGG	CCTGACATTCTCTCCCTAA
SUPER_13:50510671-50510847_14_108	TCAACTGCTGAGAGTATAG	GCAAGAAGGTTACAAACTG
SUPER_14:57649530-57649715_1_28	CTATCTTCCATACAAAGGGA	CACCTGGGTCATTTACAT
SUPER_14:86197802-86198023_1_40	CAAGATATATCTGGGCGAC	AAAAGTGCACATGGTCTC
SUPER_15:3734951-3735054_1_56	TTTACGGAGGGCAGTAAG	ATGACTGTTGGAGGATGC
SUPER_17:45556984-45557051_1_37	GTGTACCCTCTAGTGAGT	GGCACTACAGGATATACATC
SUPER_18:22274744-22274851_1_243	CTCGCAGACATTCCACTA	ACACTGTATGCTCACCTG
SUPER_18:25778659-25778730_1_210	TGGCTCATTAATGGCACC	TAGCTCATTCCAGGACAG
SUPER_18:46012670-46012814_1_98	GTGGTCTTTTGCTCTTTCT	GGTTGCCACAAAATAAGTG
SUPER_18:55552292-55552398_1_183	TCCTCAGCTGGAAGAATTAG	TACGCATTTAACTGGGCA
SUPER_1:86366426-86366614_10_49	CAATGTTTAGTGGATGAATGGG	GATCAGGTTTTCAAGGAGTT
SUPER_20:47046259-47046470_1_57	CAGATTCAGTGAAGCTTCC	GTTTGGATGTTGCCACTG
SUPER_21:31004257-31004461_1_35	TAAGCTATCAGTGACCCG	CAGAAACTCAGCATTGTTGA
SUPER_23:44108344-44108493_1_77	CCGTGAATCCTATGGTTG	CCATCTCGTGTAAATGTC
SUPER_24:44564913-44565152_1_118	CAAGCTGCCATATACCTG	ACTTGTCCCACTGTAATG
SUPER_27:6887860-6888022_1_16	TGTTCATCTTCAGTGGTAC	GCCTCTCAGTAAACGTTTT
SUPER_2:33331736-33331897_1_34	ATTCCAACTGTTGCCAAC	AAGATGCTAGTCCACCCA
SUPER_30:9157838-9158045_37_45	CCAGACCCAGCAGAGATAT	TCCACTACTCCTGATGGC
SUPER_31:14796353-14796445_1_109	GTGAGTTTAAACCTCCTGC	CGTTATCATAGCTGCTCC
SUPER_31:14829612-14829858_1_13	GTAATTGCATCGGTAGTG	TCTCATACTCCTGCATCC
SUPER_31:14864279-14864443_1_74	CTCAAACGCTATCAGGTAG	CCTTGCCTTCATTTCTTCC
SUPER_31:6763761-6763892_1_57	CCCTCATCCAGCTTTAAT	GTTCTGTGTAAAGTGAAAGC
SUPER_33:865075-865313_1_54	GCGACCCGAATTTCAAAC	CAGGCTATGTCCTCTTCT
SUPER_34:31428371-31428448_1_219	CCATCAGGTATTTGAATAGG	GAGCGAATGGGATAAAAC
SUPER_34:3258207-3258363_1_132	ATATTTGTTTGGCAGCCTTG	AACGGCAAGGATCTTGATA
SUPER_34:4838279-4838507_22_168	AAATAAACACACACACGCAG	TGTAAACGTATCTGAGCG
SUPER_36:21228405-21228475_1_101	CAGAAATGAACAATGCACAG	CATGTTTGAGCACGTGTG
SUPER_37:10236043-10236150_1_171	GCAACGTACACATACTCC	CATGTTGCATGCCAGAGT
SUPER_37:15943829-15944069_23_17	GAGGTGATTAGAAAAAGTGC	GGAATCTGGATTATGGGT
SUPER_37:9713809-9714051_140_670	TCCACGGAATTTGAATTTGG	GGAGTACATGATGGAGTTAC
SUPER_38:21665030-21665197_1_135	GTGAAGACCTGATTCGCA	CATCATCCCTGTATCCTTTC
SUPER_39:4462520-4462623_1_55	CACTCACAAACACAAGCC	GGATTGCCAACCATTGTG
SUPER_3:53765365-53765489_1_140	GGAACTAAAGGATGAGGGTT	TACAGGCATGATGTCGGA
SUPER_3:81190601-81190663_1_44	CCCCCAATAGACATGAAA	GATCAGGAATTTGGCAATG
SUPER_3:96318823-96318936_1_82	CTTACAGCACAGTTCACC	CTGGGCAACTTGAGGTTTA
SUPER_42:5030479-5030698_1_45	TGCTACACAATTCCTCTAG	AAGACTTGCGGTTGTCAC
SUPER_4:14126581-14126744_1_136	TGTACTCTAGGACATAGCC	TGACAGTGAGTTGCTATC
SUPER_5:112807029-112807141_1_106	GTTTACGGAGCCATTAAAC	AACCGACACCACTATGAG
SUPER_5:141811228-141811305_1_15	CCCCCCACCGATTAATTTA	CCTTCAATCAGCACAACG
SUPER_5:60776758-60776927_1_80	TTGAGAGCAGTCACAAAATG	ATGTCCTGTCTTTTGCTG
SUPER_6:57262647-57262762_1_121	GCCTGATAACTTTGTGATTG	ATGATTTACCCGCTTTCC
SUPER_8:132103430-132103630_1_73	GACATGAGGGTCAATTTGA	GTCACGGGAGATTGAGAT
SUPER_8:25605412-25605598_1_2	TGAAGCCCATGAAGACAT	AGTTGTACCAGAGTTGCT
SUPER_8:90034736-90034924_1_131	CACAAGCACATCAGATAATG	CACTCTTCGGCATGTGTAT
SUPER_9:12431365-12431451_1_26	TCCTTTGCCCAGTAGAAC	TGTGTAGCACCGGAGTAG
SUPER_9:44034242-44034484_24_15	CAATGCCCACCAATGTTA	CCGTTATATAGCTCCCGC
SUPER_9:97892484-97892600_1_229	GCACTTTTTTCCCATCTACA	GAATACCCTCTCCTGACAC
SUPER_34:29881795-29881981_1_30	GCATTCTGGAGGATCGAAT	CTGCTCCTTTTGTCAACG
SUPER_34:30029296-30029347_1_7	TAGGTAATCGAAGTGAGTG	TATACTCCATCCCTCCAG
SUPER_31:14421965-14422201_28_245	TTTGAGAAAGAGATTGGACCTG	CGAGAAAGATAATCTTCCGA
SUPER_31:32417505-32417637_1_54	GGTACAAACTACTCATGGG	GTCCTTATCCTCTCCTGT
SUPER_31:6161325-6161568_52_468	GAATACTTCTCATGTGTCGG	CCAAACTGAAAGAGCGAA
